# Genetically informed distribution models refine predictions for the overwintering range of *Helicoverpa armigera* in North America

**DOI:** 10.64898/2026.08.21.746245

**Authors:** Cian D. Williams, Chris D. Jiggins, Henry L. North

## Abstract

The ecological and economic threat posed by invasive pests demands proactive mitigation. Species distribution models (SDMs) are widely used in efforts to predict where invasive species might spread after introduction, though such models face several limitations. Among these is the unrealistic assumption of niche uniformity throughout a species’ range. This has led to interest in developing SDMs that explicitly account for local adaptation, though few methods have achieved this in a way that confidently separates local adaptation from population structure. Here we develop and implement a sequential SDM approach that incorporates experimentally verified associations between genotype, phenotype, and environment to forecast establishment risk in a major agricultural pest. We leverage genomic data from 738 individuals to characterize the geographic distribution of alleles at a major-effect locus for cold tolerance *(tret1)* in *Helicoverpa armigera*, an invasive crop pest of major economic concern in North America. We demonstrate that a recently detected North American population carries a cold-adapted *tret1* allele, which has likely contributed to its persistence. We quantify the contribution of cold-adapted *tret1* to the potential invasive range of *H. armigera* in North America under current and future climate scenarios. We find that cold-adapted *tret1* may dramatically expand the potential range of *H. armigera*, and that potential future range expansion is likely to be driven primarily by cold-adapted individuals. Our results highlight the importance of accounting for intraspecific variation in invasive species risk assessments and management strategies.

**Significance Statement:** *Helicoverpa armigera* is an agricultural pest of global economic concern. The species is invasive in South America, and is likely to spread to North America, where crops worth an estimated US$843 million per annum are grown in regions considered to have an optimal climate for the pest (1). However, predictions to date struggle to account for the fact that *H. armigera* populations are locally adapted to different climatic conditions. Leveraging a large genomic dataset, we demonstrate that the first known population in North America carries an allele conferring increased cold tolerance. We use sequential distribution modeling — an approach that allows the integration of diverse data sources to predict habitat suitability — to incorporate this information, refining forecasts of its potential range in current and future climate scenarios. We find that pre-existing cold tolerance likely contributed to the persistence of the small, localized resident *H. armigera* population in North America, and could facilitate its spread of throughout much of the agriculturally productive American Midwest.
