## Supplementary material for "Genetically informed distribution models refine predictions for the overwintering range of *Helicoverpa armigera* in North America": Table S1

ID	lat	lon	region	tret1	sex	year	source
Ac2	39.354	116.759	NE_China	2	F	2016	Anderson_2016
Ac3	39.354	116.759	NE_China	2	M	2016	Anderson_2016
Ac4	39.354	116.759	NE_China	2	M	2016	Anderson_2016
Ac5	39.354	116.759	NE_China	2	M	2016	Anderson_2016
Ac6	39.354	116.759	NE_China	1	F	2016	Anderson_2016
Ac8	39.354	116.759	NE_China	2	M	2016	Anderson_2016
Ac9	39.354	116.759	NE_China	2	M	2016	Anderson_2016
Ay11	36.09	114.393	E_China	2	F	2016	Anderson_2016
Ay12	36.09	114.393	E_China	2	F	2016	Anderson_2016
Ay13	36.09	114.393	E_China	1	M	2016	Anderson_2016
Ay14	36.09	114.393	E_China	1	M	2016	Anderson_2016
Ay15	36.09	114.393	E_China	1	F	2016	Anderson_2016
Ay16	36.09	114.393	E_China	1	F	2016	Anderson_2016
Ay18	36.09	114.393	E_China	1	F	2016	Anderson_2016
Ay19	36.09	114.393	E_China	0	F	2016	Anderson_2016
Ay20	36.09	114.393	E_China	0	F	2016	Anderson_2016
Gy1	38.681	115.769	NE_China	1	F	2016	Anderson_2016
Gy2	38.681	115.769	NE_China	1	M	2016	Anderson_2016
Gy5	38.681	115.769	NE_China	2	M	2016	Anderson_2016
Gy6	38.681	115.769	NE_China	2	F	2016	Anderson_2016
Gy8	38.681	115.769	NE_China	2	F	2016	Anderson_2016
Hm13	37.374	117.55	NE_China	1	F	2017	Anderson_2016
Hm15	37.374	117.55	NE_China	1	F	2017	Anderson_2016
Hm16	37.374	117.55	NE_China	1	F	2017	Anderson_2016
Hm17	37.374	117.55	NE_China	2	F	2017	Anderson_2016
Hm18	37.374	117.55	NE_China	1	F	2017	Anderson_2016
Hm19	37.374	117.55	NE_China	2	F	2017	Anderson_2016
Hm20	37.374	117.55	NE_China	2	F	2017	Anderson_2016
Hm21	37.374	117.55	NE_China	2	F	2017	Anderson_2016
Hm22	37.374	117.55	NE_China	2	F	2017	Anderson_2016
Hm23	37.374	117.55	NE_China	2	F	2017	Anderson_2016
Kf2	34.782	114.304	E_China	2	M	2016	Anderson_2016
Kf3	34.782	114.304	E_China	1	F	2016	Anderson_2016
Kf5	34.782	114.304	E_China	2	F	2016	Anderson_2016
Kf6	34.782	114.304	E_China	2	M	2016	Anderson_2016
Kf12	34.782	114.304	E_China	2	F	2016	Anderson_2016
Kf13	34.782	114.304	E_China	1	F	2016	Anderson_2016
Kf15	34.782	114.304	E_China	1	F	2016	Anderson_2016
Kf17	34.782	114.304	E_China	1	F	2016	Anderson_2016
Kf19	34.782	114.304	E_China	2	F	2016	Anderson_2016
Kf21	34.782	114.304	E_China	2	M	2016	Anderson_2016
Np1	38.025	116.874	NE_China	1	F	2016	Anderson_2016
Np2	38.025	116.874	NE_China	2	F	2016	Anderson_2016
Np3	38.025	116.874	NE_China	2	M	2016	Anderson_2016
Np6	38.025	116.874	NE_China	2	M	2016	Anderson_2016
Np9	38.025	116.874	NE_China	1	F	2016	Anderson_2016
Xj1	37.015	116.013	NE_China	0	M	2016	Anderson_2016
Xj7	37.015	116.013	NE_China	2	M	2016	Anderson_2016
Xj8	37.015	116.013	NE_China	1	M	2016	Anderson_2016
Xj9	37.015	116.013	NE_China	2	F	2016	Anderson_2016
Xj10	37.015	116.013	NE_China	2	F	2016	Anderson_2016
Xj11	37.015	116.013	NE_China	2	M	2016	Anderson_2016
Aq3	30.53	117.047	E_China	1	M	2016	Anderson_2016
Aq4	30.53	117.047	E_China	1	M	2016	Anderson_2016
Aq5	30.53	117.047	E_China	0	M	2016	Anderson_2016
Aq13	30.53	117.047	E_China	0	M	2016	Anderson_2016
Aq14	30.53	117.047	E_China	1	M	2016	Anderson_2016
Aq18	30.53	117.047	E_China	0	M	2016	Anderson_2016
Aq23	30.53	117.047	E_China	1	F	2016	Anderson_2016
Aq24	30.53	117.047	E_China	0	M	2016	Anderson_2016
Df21	33.182	120.513	E_China	2	F	2017	Anderson_2016
Df22	33.182	120.513	E_China	1	M	2017	Anderson_2016
Df23	33.182	120.513	E_China	2	F	2017	Anderson_2016
Df24	33.182	120.513	E_China	2	F	2017	Anderson_2016
Df27	33.182	120.513	E_China	1	M	2017	Anderson_2016
Df28	33.182	120.513	E_China	1	M	2017	Anderson_2016
Df30	33.182	120.513	E_China	1	M	2017	Anderson_2016
Df31	33.182	120.513	E_China	2	F	2017	Anderson_2016
Df34	33.182	120.513	E_China	2	F	2017	Anderson_2016
Df38	33.182	120.513	E_China	2	M	2017	Anderson_2016
Df42	33.182	120.513	E_China	2	F	2017	Anderson_2016
Df43	33.182	120.513	E_China	1	M	2017	Anderson_2016
Df44	33.182	120.513	E_China	1	M	2017	Anderson_2016
Df45	33.182	120.513	E_China	1	M	2017	Anderson_2016
Df46	33.182	120.513	E_China	1	M	2017	Anderson_2016
Df47	33.182	120.513	E_China	2	M	2017	Anderson_2016
Df48	33.182	120.513	E_China	2	F	2017	Anderson_2016
Df49	33.182	120.513	E_China	2	F	2017	Anderson_2016
Df50	33.182	120.513	E_China	2	F	2017	Anderson_2016
Jz21	30.325	112.241	E_China	1	M	2017	Anderson_2016
Jz22	30.325	112.241	E_China	2	M	2017	Anderson_2016
Jz24	30.325	112.241	E_China	1	M	2017	Anderson_2016
Jz25	30.325	112.241	E_China	0	M	2017	Anderson_2016
Jz27	30.325	112.241	E_China	2	M	2017	Anderson_2016
Jz28	30.325	112.241	E_China	1	F	2017	Anderson_2016
Jz29	30.325	112.241	E_China	1	M	2017	Anderson_2016
Jz31	30.325	112.241	E_China	1	M	2017	Anderson_2016
Jz32	30.325	112.241	E_China	1	M	2017	Anderson_2016
Jz33	30.325	112.241	E_China	2	F	2017	Anderson_2016
Jz34	30.325	112.241	E_China	1	F	2017	Anderson_2016
Jz35	30.325	112.241	E_China	1	F	2017	Anderson_2016
Jz36	30.325	112.241	E_China	1	F	2017	Anderson_2016
Jz37	30.325	112.241	E_China	1	F	2017	Anderson_2016
Jz39	30.325	112.241	E_China	2	F	2017	Anderson_2016
Jz40	30.325	112.241	E_China	0	M	2017	Anderson_2016
Jz41	30.325	112.241	E_China	1	M	2017	Anderson_2016
Jz42	30.325	112.241	E_China	1	M	2017	Anderson_2016
Jz44	30.325	112.241	E_China	2	M	2017	Anderson_2016
Jz45	30.325	112.241	E_China	2	F	2017	Anderson_2016
Hami1	42.776	93.526	Xinjiang	2	M	2018	Anderson_2016
Hami2	42.776	93.526	Xinjiang	2	M	2018	Anderson_2016
Hami3	42.776	93.526	Xinjiang	2	M	2018	Anderson_2016
Hami4	42.776	93.526	Xinjiang	2	M	2018	Anderson_2016
Hami5	42.776	93.526	Xinjiang	1	M	2018	Anderson_2016
Hami6	42.776	93.526	Xinjiang	2	M	2018	Anderson_2016
Hami7	42.776	93.526	Xinjiang	2	M	2018	Anderson_2016
Hami8	42.776	93.526	Xinjiang	2	M	2018	Anderson_2016
Hami9	42.776	93.526	Xinjiang	2	M	2018	Anderson_2016
Hami10	42.776	93.526	Xinjiang	2	M	2018	Anderson_2016
Hami11	42.776	93.526	Xinjiang	2	M	2018	Anderson_2016
Hami12	42.776	93.526	Xinjiang	2	M	2018	Anderson_2016
Kel4	41.699	86.141	Xinjiang	2	M	2018	Anderson_2016
Kel5	41.699	86.141	Xinjiang	2	M	2018	Anderson_2016
Kel11	41.699	86.141	Xinjiang	2	M	2018	Anderson_2016
Kel13	41.699	86.141	Xinjiang	2	M	2018	Anderson_2016
Kel15	41.699	86.141	Xinjiang	2	M	2018	Anderson_2016
Kel18	41.699	86.141	Xinjiang	1	M	2018	Anderson_2016
Kel23	41.699	86.141	Xinjiang	2	M	2018	Anderson_2016
Kel26	41.699	86.141	Xinjiang	2	M	2018	Anderson_2016
Kel27	41.699	86.141	Xinjiang	2	M	2018	Anderson_2016
Kel29	41.699	86.141	Xinjiang	2	M	2018	Anderson_2016
Kel31	41.699	86.141	Xinjiang	2	M	2018	Anderson_2016
Kel32	41.699	86.141	Xinjiang	2	M	2018	Anderson_2016
Sc2	38.435	77.118	Xinjiang	2	M	2017	Anderson_2016
Sc3	38.435	77.118	Xinjiang	2	M	2017	Anderson_2016
Sc4	38.435	77.118	Xinjiang	2	F	2017	Anderson_2016
Sc6	38.435	77.118	Xinjiang	2	F	2017	Anderson_2016
Sc9	38.435	77.118	Xinjiang	2	M	2017	Anderson_2016
Sc11	38.435	77.118	Xinjiang	2	F	2017	Anderson_2016
Sc12	38.435	77.118	Xinjiang	1	F	2017	Anderson_2016
Sc13	38.435	77.118	Xinjiang	1	M	2017	Anderson_2016
Sc14	38.435	77.118	Xinjiang	2	M	2017	Anderson_2016
Sc17	38.435	77.118	Xinjiang	2	M	2017	Anderson_2016
Sc18	38.435	77.118	Xinjiang	2	M	2017	Anderson_2016
Sc19	38.435	77.118	Xinjiang	1	F	2017	Anderson_2016
Sc20	38.435	77.118	Xinjiang	2	M	2017	Anderson_2016
Sc21	38.435	77.118	Xinjiang	2	F	2017	Anderson_2016
Sc23	38.435	77.118	Xinjiang	1	M	2017	Anderson_2016
Sc24	38.435	77.118	Xinjiang	2	F	2017	Anderson_2016
Sc25	38.435	77.118	Xinjiang	2	F	2017	Anderson_2016
YN43	22.58	101.837	S_China	0	F	2018	Jin_2023
YN42	22.58	101.837	S_China	0	F	2018	Jin_2023
YN40	22.58	101.837	S_China	0	F	2018	Jin_2023
YN4	23.992	97.828	S_China	0	M	2018	Jin_2023
YN39	22.58	101.837	S_China	0	F	2018	Jin_2023
YN35	24.438	98.555	S_China	0	M	2019	Jin_2023
YN34	24.438	98.555	S_China	0	M	2019	Jin_2023
YN32	24.438	98.555	S_China	0	M	2019	Jin_2023
YN31	24.438	98.555	S_China	1	M	2018	Jin_2023
YN30	24.438	98.555	S_China	0	M	2018	Jin_2023
YN3	23.992	97.828	S_China	0	M	2018	Jin_2023
YN29	24.438	98.555	S_China	0	M	2018	Jin_2023
YN28	24.438	98.555	S_China	0	M	2018	Jin_2023
YN27	24.438	98.555	S_China	0	M	2018	Jin_2023
YN23	24.438	98.555	S_China	0	M	2018	Jin_2023
YN22	24.438	98.555	S_China	0	M	2018	Jin_2023
YN21	24.438	98.555	S_China	1	M	2018	Jin_2023
YN19	23.992	97.828	S_China	0	M	2019	Jin_2023
YN18	23.992	97.828	S_China	0	M	2019	Jin_2023
YN15	23.992	97.828	S_China	1	M	2019	Jin_2023
YN14	23.992	97.828	S_China	0	M	2019	Jin_2023
YN13	23.992	97.828	S_China	0	F	2018	Jin_2023
YN12	23.992	97.828	S_China	0	F	2018	Jin_2023
YN10	23.992	97.828	S_China	0	M	2018	Jin_2023
XJM8	39.537	116.683	NE_China	1	M	2018	Jin_2023
XJM7	36.966	116.033	NE_China	0	F	2018	Jin_2023
XJM6	36.966	116.033	NE_China	2	M	2018	Jin_2023
XJM4	36.966	116.033	NE_China	1	M	2018	Jin_2023
XJM28	35.363	113.977	E_China	2	M	2018	Jin_2023
XJM26	35.363	113.977	E_China	1	M	2018	Jin_2023
SY22	41.131	122.859	NE_China	1	F	2019	Jin_2023
SY21	41.131	122.859	NE_China	2	M	2019	Jin_2023
SY20	41.131	122.859	NE_China	0	F	2019	Jin_2023
SY2	41.714	123.267	NE_China	1	M	2018	Jin_2023
JBM18	44.036	89.602	Xinjiang	2	M	2019	Jin_2023
SY19	41.131	122.859	NE_China	2	F	2018	Jin_2023
SY18	41.131	122.859	NE_China	2	M	2018	Jin_2023
SY17	41.131	122.859	NE_China	2	F	2018	Jin_2023
SY16	41.131	122.859	NE_China	0	F	2018	Jin_2023
SY15	41.989	122.797	NE_China	2	M	2018	Jin_2023
SY14	41.989	122.797	NE_China	1	M	2018	Jin_2023
SY13	41.989	122.797	NE_China	2	M	2018	Jin_2023
SY12	41.989	122.797	NE_China	1	F	2018	Jin_2023
SY11	41.989	122.797	NE_China	1	M	2018	Jin_2023
SY10	41.989	122.797	NE_China	1	M	2018	Jin_2023
JBM17	44.036	89.602	Xinjiang	1	M	2019	Jin_2023
SY1	41.714	123.267	NE_China	1	M	2018	Jin_2023
JBM15	44.036	89.602	Xinjiang	1	M	2019	Jin_2023
JBF5	43.984	87.336	Xinjiang	2	M	2018	Jin_2023
JBF3	43.984	87.336	Xinjiang	2	M	2018	Jin_2023
JBF2	43.984	87.336	Xinjiang	2	M	2018	Jin_2023
JBF18	44.036	89.602	Xinjiang	2	M	2018	Jin_2023
JBF17	44.036	89.602	Xinjiang	2	M	2018	Jin_2023
YX5	16.833	112.336	S_China	1	M	2018	Jin_2023
HN7	18.301	109.47	S_China	0	M	2018	Jin_2023
YX8_1	16.833	112.336	S_China	0	F	2018	Jin_2023
YX3	16.833	112.336	S_China	0	M	2018	Jin_2023
YX15	16.833	112.336	S_China	0	M	2019	Jin_2023
YX12	16.833	112.336	S_China	0	F	2019	Jin_2023
YX11	16.833	112.336	S_China	1	F	2019	Jin_2023
YX10	16.833	112.336	S_China	1	M	2019	Jin_2023
YX1	16.833	112.336	S_China	0	M	2018	Jin_2023
YN9	23.992	97.828	S_China	0	M	2018	Jin_2023
YN8	23.992	97.828	S_China	0	F	2018	Jin_2023
YN60	22.58	101.837	S_China	0	M	2019	Jin_2023
YN6	23.992	97.828	S_China	0	M	2018	Jin_2023
YN59	22.58	101.837	S_China	0	M	2019	Jin_2023
YN57	22.58	101.837	S_China	0	M	2019	Jin_2023
YN56	22.58	101.837	S_China	1	M	2019	Jin_2023
HN6	20.034	110.176	S_China	0	F	2018	Jin_2023
YN53	22.58	101.837	S_China	1	M	2018	Jin_2023
YN51	22.58	101.837	S_China	0	M	2018	Jin_2023
YN48	22.58	101.837	S_China	0	F	2018	Jin_2023
YN45	22.58	101.837	S_China	0	F	2018	Jin_2023
YN44	22.58	101.837	S_China	0	F	2018	Jin_2023
XJF2	36.966	116.033	NE_China	2	F	2018	Jin_2023
XJF18	36.345	114.906	NE_China	2	F	2019	Jin_2023
XJF17	36.345	114.906	NE_China	2	F	2018	Jin_2023
XJF16	36.345	114.906	NE_China	1	F	2018	Jin_2023
XJF14	36.345	114.906	NE_China	1	F	2018	Jin_2023
XJF13	36.185	117.196	NE_China	2	F	2018	Jin_2023
XJF12	36.185	117.196	NE_China	2	F	2018	Jin_2023
XJF11	36.185	117.196	NE_China	0	F	2018	Jin_2023
XJF1	36.966	116.033	NE_China	1	F	2018	Jin_2023
JBM7	44.442	84.939	Xinjiang	2	M	2018	Jin_2023
WHM-9	30.24	115.404	E_China	1	M	2019	Jin_2023
WHM-8	30.24	115.404	E_China	2	M	2018	Jin_2023
WHM-7	30.652	114.084	E_China	2	M	2018	Jin_2023
WHM-6	30.652	114.084	E_China	1	M	2018	Jin_2023
WHM-4	30.652	114.084	E_China	2	M	2018	Jin_2023
WHM-24	29.68	115.709	E_China	1	M	2019	Jin_2023
WHM-23	29.68	115.709	E_China	2	M	2019	Jin_2023
WHM-22	29.68	115.709	E_China	1	M	2019	Jin_2023
WHM-21	29.132	113.099	E_China	0	M	2019	Jin_2023
WHM-20	29.132	113.099	E_China	0	M	2019	Jin_2023
JBM6	43.984	87.336	Xinjiang	0	M	2019	Jin_2023
WHM-17	29.132	113.099	E_China	1	M	2019	Jin_2023
WHM-16	29.132	113.099	E_China	1	M	2018	Jin_2023
WHM-15	29.823	115.2	E_China	1	M	2019	Jin_2023
WHM-14	29.823	115.2	E_China	0	M	2019	Jin_2023
WHM-13	29.823	115.2	E_China	2	F	2018	Jin_2023
WHM-12	29.823	115.2	E_China	0	F	2018	Jin_2023
WHF-9	30.24	115.404	E_China	1	F	2018	Jin_2023
WHF-8	30.24	115.404	E_China	1	F	2018	Jin_2023
JBM5	43.984	87.336	Xinjiang	2	M	2019	Jin_2023
HN2	20.034	110.176	S_China	0	M	2018	Jin_2023
WHF-6	30.24	115.404	E_China	1	F	2018	Jin_2023
WHF-5	30.652	114.084	E_China	2	F	2018	Jin_2023
WHF-3	30.652	114.084	E_China	1	M	2018	Jin_2023
JBF15	44.036	89.602	Xinjiang	2	M	2018	Jin_2023
JBF14	44.442	84.939	Xinjiang	2	M	2018	Jin_2023
JBF13	44.442	84.939	Xinjiang	2	M	2018	Jin_2023
JBF12	44.442	84.939	Xinjiang	2	M	2018	Jin_2023
WHF-24	29.68	115.709	E_China	2	F	2018	Jin_2023
WHF-23	29.68	115.709	E_China	2	F	2018	Jin_2023
WHF-22	29.68	115.709	E_China	0	F	2018	Jin_2023
WHF-21	29.68	115.709	E_China	2	F	2018	Jin_2023
WHF-2	30.652	114.084	E_China	1	F	2018	Jin_2023
WHF-18	29.132	113.099	E_China	1	F	2018	Jin_2023
JBM4	43.984	87.336	Xinjiang	2	M	2019	Jin_2023
WHF-16	29.132	113.099	E_China	1	M	2019	Jin_2023
WHF-14	29.823	115.2	E_China	2	F	2018	Jin_2023
WHF-13	29.823	115.2	E_China	2	F	2019	Jin_2023
WHF-12	29.823	115.2	E_China	1	M	2019	Jin_2023
WHF-11	30.24	115.404	E_China	1	M	2018	Jin_2023
SY9	41.989	122.797	NE_China	2	F	2018	Jin_2023
SY8	41.714	123.267	NE_China	2	F	2019	Jin_2023
SY7	41.714	123.267	NE_China	1	F	2019	Jin_2023
SY6	41.714	123.267	NE_China	2	F	2019	Jin_2023
SY5	41.714	123.267	NE_China	1	F	2018	Jin_2023
JBM3	43.984	87.336	Xinjiang	2	M	2018	Jin_2023
SY40	43.166	124.435	NE_China	1	M	2019	Jin_2023
SY4	41.714	123.267	NE_China	2	M	2018	Jin_2023
SY39	43.166	124.435	NE_China	2	M	2019	Jin_2023
SY38	43.166	124.435	NE_China	1	F	2018	Jin_2023
SY37	43.166	124.435	NE_China	1	F	2018	Jin_2023
SY36	43.166	124.435	NE_China	1	F	2018	Jin_2023
SY35	43.166	124.435	NE_China	1	F	2018	Jin_2023
SY33	43.803	125.129	NE_China	2	F	2019	Jin_2023
SY32	43.803	125.129	NE_China	2	M	2019	Jin_2023
SY30	43.803	125.129	NE_China	1	F	2018	Jin_2023
JBM2	43.984	87.336	Xinjiang	2	M	2018	Jin_2023
SY3	41.714	123.267	NE_China	2	M	2018	Jin_2023
SY29	43.803	125.129	NE_China	1	F	2018	Jin_2023
SY27	43.803	125.129	NE_China	1	M	2018	Jin_2023
SY25	43.803	125.129	NE_China	1	F	2018	Jin_2023
SY24	43.803	125.129	NE_China	1	M	2018	Jin_2023
SY23	43.803	125.129	NE_China	1	M	2018	Jin_2023
JBM14	44.036	89.602	Xinjiang	2	M	2018	Jin_2023
JBM12	44.036	89.602	Xinjiang	2	M	2018	Jin_2023
JBM11	44.442	84.939	Xinjiang	2	M	2018	Jin_2023
JBM10	44.442	84.939	Xinjiang	2	M	2018	Jin_2023
HN13	18.301	109.47	S_China	1	F	2019	Jin_2023
JBF16	44.036	89.602	Xinjiang	2	M	2018	Jin_2023
HN10	18.301	109.47	S_China	1	M	2018	Jin_2023
HN1	20.034	110.176	S_China	2	M	2018	Jin_2023
XJM25	35.363	113.977	E_China	2	M	2018	Jin_2023
JNM15	38.425	77.197	Xinjiang	2	F	2019	Jin_2023
XJM24	36.124	114.43	E_China	2	M	2018	Jin_2023
XJM23	36.124	114.43	E_China	2	M	2018	Jin_2023
XJM22	36.345	114.906	NE_China	1	M	2019	Jin_2023
XJM21	36.345	114.906	NE_China	2	M	2019	Jin_2023
XJM20	36.345	114.906	NE_China	2	M	2019	Jin_2023
XJM19	36.345	114.906	NE_China	2	M	2019	Jin_2023
XJM17	36.185	117.196	NE_China	1	F	2019	Jin_2023
XJM16	36.185	117.196	NE_China	2	M	2019	Jin_2023
XJM15	36.185	117.196	NE_China	0	M	2019	Jin_2023
XJM13	36.185	117.196	NE_China	2	M	2019	Jin_2023
JNM11	38.425	77.197	Xinjiang	1	F	2019	Jin_2023
XJM12	39.537	116.683	NE_China	2	M	2018	Jin_2023
XJM11	39.537	116.683	NE_China	2	M	2018	Jin_2023
XJM10	39.537	116.683	NE_China	1	M	2018	Jin_2023
XJM1	36.966	116.033	NE_China	2	M	2018	Jin_2023
XJF9	36.185	117.196	NE_China	2	F	2018	Jin_2023
XJF8	39.537	116.683	NE_China	1	F	2018	Jin_2023
XJF7	39.537	116.683	NE_China	2	F	2018	Jin_2023
XJF6	39.537	116.683	NE_China	2	F	2018	Jin_2023
XJF5	39.537	116.683	NE_China	2	F	2018	Jin_2023
JBM9	44.442	84.939	Xinjiang	2	M	2018	Jin_2023
XJF30	35.363	113.977	E_China	2	F	2019	Jin_2023
XJF3	36.966	116.033	NE_China	2	F	2018	Jin_2023
XJF29	35.363	113.977	E_China	2	F	2019	Jin_2023
XJF28	35.363	113.977	E_China	1	F	2019	Jin_2023
XJF27	35.363	113.977	E_China	2	F	2018	Jin_2023
XJF26	35.363	113.977	E_China	2	F	2018	Jin_2023
XJF25	36.124	114.43	E_China	1	F	2018	Jin_2023
XJF24	36.124	114.43	E_China	2	F	2018	Jin_2023
XJF23	36.124	114.43	E_China	2	F	2018	Jin_2023
XJF22	36.124	114.43	E_China	2	F	2018	Jin_2023
JBM8	44.442	84.939	Xinjiang	2	M	2018	Jin_2023
XJF20	36.124	114.43	E_China	2	F	2018	Jin_2023
JBM1	43.984	87.336	Xinjiang	2	M	2018	Jin_2023
JBF6	44.442	84.939	Xinjiang	2	M	2018	Jin_2023
AY0004	36.099	114.392	E_China	0	M	2013	Jin_2023
AY0006	36.099	114.392	E_China	2	M	2013	Jin_2023
BF0004	12.066667	1.783333	Africa	0	M	2002	Jin_2023
BF0005	12.066667	1.783333	Africa	0	M	2002	Jin_2023
BF0006	12.066667	1.783333	Africa	1	F	2002	Jin_2023
BF0007	12.066667	1.783333	Africa	1	F	2002	Jin_2023
BF0008	12.066667	1.783333	Africa	0	M	2002	Jin_2023
BF0009	12.066667	1.783333	Africa	0	M	2002	Jin_2023
BF0010	12.066667	1.783333	Africa	0	M	2002	Jin_2023
BW0030	22.07	78.93	India	0	M	2005	Jin_2023
BW0031	22.07	78.93	India	0	M	2005	Jin_2023
BW0035	22.07	78.93	India	0	M	2005	Jin_2023
CA01148	7.316667	13.583333	Africa	0	F	2005	Jin_2023
CA1143	7.316667	13.583333	Africa	0	F	2005	Jin_2023
CA1144	7.316667	13.583333	Africa	0	F	2005	Jin_2023
CA1146	7.316667	13.583333	Africa	0	F	2005	Jin_2023
CA1147	7.316667	13.583333	Africa	0	M	2005	Jin_2023
CAM046012	2.938361	-61.005	Brazil	0	M	2015	North_2024
CAM046028	2.938361	-61.005	Brazil	0	F	2015	North_2024
CAM046031	2.938361	-61.005	Brazil	0	M	2016	North_2024
CAM046034	2.938361	-61.005	Brazil	0	F	2016	North_2024
CAM046035	2.938361	-61.005	Brazil	0	F	2016	North_2024
CAM046044	2.938361	-61.005	Brazil	0	M	2016	North_2024
CAM046048	2.938361	-61.005	Brazil	1	M	2016	North_2024
CAM046049	2.938361	-61.005	Brazil	0	M	2016	North_2024
CAM046054	2.938361	-61.005	Brazil	0	M	2016	North_2024
CAM046057	2.938361	-61.005	Brazil	0	F	2016	North_2024
CAM046061	2.938361	-61.005	Brazil	0	F	2017	North_2024
CAM046067	2.938361	-61.005	Brazil	0	F	2017	North_2024
CAM046068	2.938361	-61.005	Brazil	0	M	2017	North_2024
CAM046069	2.938361	-61.005	Brazil	0	F	2017	North_2024
CAM046071	2.938361	-61.005	Brazil	0	F	2017	North_2024
CAM046073	2.938361	-61.005	Brazil	0	F	2017	North_2024
CAM046074	2.938361	-61.005	Brazil	0	F	2017	North_2024
CAM046075	2.938361	-61.005	Brazil	0	F	2017	North_2024
CAM046076	2.938361	-61.005	Brazil	0	F	2017	North_2024
CAM046077	2.938361	-61.005	Brazil	0	M	2017	North_2024
CAM046078	2.938361	-61.005	Brazil	0	F	2017	North_2024
CAM046079	2.938361	-61.005	Brazil	0	F	2017	North_2024
CAM046081	2.938361	-61.005	Brazil	0	M	2017	North_2024
CAM046087	2.938361	-61.005	Brazil	0	F	2017	North_2024
CAM046089	2.938361	-61.005	Brazil	0	F	2017	North_2024
CAM046092	-28.226633	-52.403625	Brazil	0	M	2015	North_2024
CAM046093	-28.226633	-52.403625	Brazil	0	F	2015	North_2024
CAM046096	-28.226633	-52.403625	Brazil	0	F	2015	North_2024
CAM046105	-28.226633	-52.403625	Brazil	0	F	2015	North_2024
CAM046109	-28.226633	-52.403625	Brazil	0	M	2016	North_2024
CAM046113	-28.226633	-52.403625	Brazil	0	M	2016	North_2024
CAM046114	-28.226633	-52.403625	Brazil	0	F	2016	North_2024
CAM046122	-28.226633	-52.403625	Brazil	0	F	2017	North_2024
CAM046124	-28.226633	-52.403625	Brazil	0	M	2017	North_2024
CAM046127	-28.226633	-52.403625	Brazil	0	M	2017	North_2024
CAM046214	-11.876036	-55.597822	Brazil	0	F	2015	North_2024
CAM046215	-11.876036	-55.597822	Brazil	0	F	2015	North_2024
CAM046219	-11.876036	-55.597822	Brazil	1	M	2016	North_2024
CAM046220	-11.876036	-55.597822	Brazil	0	F	2016	North_2024
CAM046221	-11.876036	-55.597822	Brazil	0	F	2016	North_2024
CAM046223	-11.876036	-55.597822	Brazil	0	M	2016	North_2024
CAM046224	-11.876036	-55.597822	Brazil	0	M	2016	North_2024
CAM046225	-11.876036	-55.597822	Brazil	0	F	2015	North_2024
CAM046226	-11.876036	-55.597822	Brazil	0	F	2015	North_2024
CAM046227	-11.876036	-55.597822	Brazil	0	M	2015	North_2024
CAM046228	-11.876036	-55.597822	Brazil	0	F	2015	North_2024
CAM046230	-11.876036	-55.597822	Brazil	1	M	2015	North_2024
CAM046231	-11.876036	-55.597822	Brazil	0	M	2016	North_2024
CAM046232	-11.876036	-55.597822	Brazil	0	M	2016	North_2024
CAM046233	-11.876036	-55.597822	Brazil	0	M	2016	North_2024
CAM046235	-11.876036	-55.597822	Brazil	0	M	2016	North_2024
CAM046238	-11.876036	-55.597822	Brazil	0	M	2016	North_2024
CAM046239	-11.876036	-55.597822	Brazil	0	M	2016	North_2024
CAM046242	-11.876036	-55.597822	Brazil	0	M	2016	North_2024
CAM046243	-11.876036	-55.597822	Brazil	0	F	2016	North_2024
CAM046244	-11.876036	-55.597822	Brazil	0	F	2016	North_2024
CAM046245	-11.876036	-55.597822	Brazil	0	M	2016	North_2024
CAM046246	-11.876036	-55.597822	Brazil	0	M	2016	North_2024
CAM046248	-11.876036	-55.597822	Brazil	0	F	2017	North_2024
CAM046249	-11.876036	-55.597822	Brazil	0	F	2017	North_2024
CAM046250	-11.876036	-55.597822	Brazil	0	F	2017	North_2024
CAM046251	-11.876036	-55.597822	Brazil	0	M	2017	North_2024
CAM046252	-11.876036	-55.597822	Brazil	1	M	2017	North_2024
CAM046253	-11.876036	-55.597822	Brazil	0	M	2017	North_2024
CAM046254	-11.876036	-55.597822	Brazil	0	M	2017	North_2024
CAM046255	-11.876036	-55.597822	Brazil	0	F	2017	North_2024
CAM046256	-11.876036	-55.597822	Brazil	0	F	2017	North_2024
CAM046257	-11.876036	-55.597822	Brazil	0	F	2017	North_2024
CAM046258	-11.876036	-55.597822	Brazil	0	F	2017	North_2024
CAM046260	-11.876036	-55.597822	Brazil	0	F	2017	North_2024
CAM046263	-11.876036	-55.597822	Brazil	0	M	2017	North_2024
CAM046264	-11.876036	-55.597822	Brazil	0	M	2017	North_2024
CAM046265	-11.876036	-55.597822	Brazil	0	M	2017	North_2024
CAM046272	-18.780444	-52.517097	Brazil	0	M	2015	North_2024
CAM046284	-18.780444	-52.517097	Brazil	0	F	2015	North_2024
CAM046296	-18.780444	-52.517097	Brazil	0	M	2016	North_2024
CAM046298	-18.780444	-52.517097	Brazil	0	F	2016	North_2024
CAM046300	-18.780444	-52.517097	Brazil	0	F	2017	North_2024
CAM046302	-18.780444	-52.517097	Brazil	0	F	2017	North_2024
CAM046311	-18.780444	-52.517097	Brazil	0	M	2016	North_2024
CAM046312	-18.780444	-52.517097	Brazil	0	F	2016	North_2024
CAM046316	-18.780444	-52.517097	Brazil	0	M	2016	North_2024
CAM046317	-18.780444	-52.517097	Brazil	0	M	2016	North_2024
CAM046318	-18.780444	-52.517097	Brazil	0	M	2016	North_2024
CAM046410	-15.1725	-49.668612	Brazil	0	M	2015	North_2024
CAM046415	-15.1725	-49.668612	Brazil	0	M	2015	North_2024
CAM046417	-15.1725	-49.668612	Brazil	1	M	2015	North_2024
CAM046418	-15.1725	-49.668612	Brazil	0	M	2015	North_2024
CAM046419	-15.1725	-49.668612	Brazil	0	M	2015	North_2024
CAM046421	-15.1725	-49.668612	Brazil	0	M	2015	North_2024
CAM046427	-15.1725	-49.668612	Brazil	0	M	2015	North_2024
6414	-15.1725	-49.668612	Brazil	0	M	NA	North_2024
CAM046434	-15.1725	-49.668612	Brazil	0	M	2016	North_2024
CAM046436	-15.1725	-49.668612	Brazil	0	M	2016	North_2024
CAM046437	-15.1725	-49.668612	Brazil	0	M	2016	North_2024
CAM046440	-15.1725	-49.668612	Brazil	0	M	2016	North_2024
CAM046444	-15.1725	-49.668612	Brazil	1	M	2016	North_2024
658	-15.1725	-49.668612	Brazil	0	F	NA	North_2024
6520	-15.1725	-49.668612	Brazil	0	M	NA	North_2024
6525	-15.1725	-49.668612	Brazil	0	M	NA	North_2024
6526	-15.1725	-49.668612	Brazil	0	M	NA	North_2024
6524	-15.1725	-49.668612	Brazil	0	M	NA	North_2024
CAM046545	-14.31344948	-45.49183549	Brazil	0	M	2015	North_2024
CAM046546	-14.31344948	-45.49183549	Brazil	0	M	2015	North_2024
CAM046552	-13.76140743	-46.16299238	Brazil	0	M	2015	North_2024
CAM046553	-13.76140743	-46.16299238	Brazil	0	M	2015	North_2024
CAM046554	-13.76140743	-46.16299238	Brazil	0	F	2015	North_2024
CAM046557	-13.40210605	-46.09504532	Brazil	0	F	2015	North_2024
CAM046558	-13.40210605	-46.09504532	Brazil	1	M	2015	North_2024
CAM046560	-13.76140743	-46.16299238	Brazil	0	M	2015	North_2024
CAM046562	-13.76140743	-46.16299238	Brazil	0	M	2015	North_2024
CAM046565	-11.78602353	-44.3757592	Brazil	0	F	2015	North_2024
CAM046567	-11.78602353	-44.3757592	Brazil	0	M	2015	North_2024
CAM046568	-11.78602353	-44.3757592	Brazil	0	F	2015	North_2024
CAM046569	-11.78602353	-44.3757592	Brazil	0	F	2015	North_2024
CAM046570	-13.40210605	-46.09504532	Brazil	0	M	2015	North_2024
CAM046575	-13.40210605	-46.09504532	Brazil	0	F	2015	North_2024
CAM046576	-13.40210605	-46.09504532	Brazil	0	F	2015	North_2024
CAM046580	-13.40210605	-46.09504532	Brazil	0	M	2015	North_2024
CAM046586	-13.40210605	-46.09504532	Brazil	0	M	2015	North_2024
CAM046588	-13.40210605	-46.09504532	Brazil	0	F	2015	North_2024
CAM046590	-13.40210605	-46.09504532	Brazil	0	M	2015	North_2024
CAM046592	-13.40210605	-46.09504532	Brazil	0	M	2015	North_2024
CAM046594	-13.40210605	-46.09504532	Brazil	0	F	2016	North_2024
CAM046597	-13.40210605	-46.09504532	Brazil	0	F	2016	North_2024
CAM046598	-13.40210605	-46.09504532	Brazil	0	F	2016	North_2024
CAM046600	-12.006944	-44.693889	Brazil	0	F	2016	North_2024
CAM046601	-12.1863606	-46.01677819	Brazil	0	M	2016	North_2024
CAM046606	-13.40210605	-46.09504532	Brazil	0	M	2016	North_2024
7514	-12.1863606	-46.01677819	Brazil	0	M	NA	North_2024
7515	-12.1863606	-46.01677819	Brazil	0	M	NA	North_2024
7516	-12.1863606	-46.01677819	Brazil	0	M	NA	North_2024
7517	-12.1863606	-46.01677819	Brazil	0	M	NA	North_2024
CAM046620	-12.1863606	-46.01677819	Brazil	0	M	2016	North_2024
7522	-12.1863606	-46.01677819	Brazil	0	F	NA	North_2024
CAM046622	-12.1863606	-46.01677819	Brazil	0	M	2016	North_2024
CAM046623	-12.1863606	-46.01677819	Brazil	0	M	2016	North_2024
CAM046625	-12.1863606	-46.01677819	Brazil	0	M	2017	North_2024
7529	-12.1863606	-46.01677819	Brazil	0	F	NA	North_2024
CAM046655	-18.448611	-52.756667	Brazil	0	M	2019	North_2024
CAM046660	-18.448611	-52.756667	Brazil	0	F	2019	North_2024
CAM046661	-18.448611	-52.756667	Brazil	0	M	2019	North_2024
CAM046662	-18.448611	-52.756667	Brazil	0	M	2019	North_2024
CAM046663	-18.448611	-52.756667	Brazil	0	M	2019	North_2024
CAM046684	-18.748333	-52.595556	Brazil	0	F	2017	North_2024
CAM046685	-18.748333	-52.595556	Brazil	0	M	2017	North_2024
CAM046686	-18.748333	-52.595556	Brazil	0	F	2017	North_2024
CAM046687	-18.748333	-52.595556	Brazil	0	M	2017	North_2024
CAM046692	-18.748333	-52.595556	Brazil	0	M	2017	North_2024
CAM046721	-18.764467	-52.643839	Brazil	0	F	2016	North_2024
CAM046725	-18.764467	-52.643839	Brazil	0	F	2016	North_2024
CAM046727	-13.280278	-57.984722	Brazil	1	F	2016	North_2024
CAM046728	-13.280278	-57.984722	Brazil	0	M	2016	North_2024
CAM046733	-13.280278	-57.984722	Brazil	0	F	2016	North_2024
CAM046737	-13.280278	-57.984722	Brazil	0	M	2016	North_2024
CAM046779	-15.527778	-54.345833	Brazil	1	F	2018	North_2024
CAM046784	-15.527778	-54.345833	Brazil	0	F	2018	North_2024
CAM046791	-15.527778	-54.345833	Brazil	0	F	2018	North_2024
CAM046873	-18.793889	-52.622779	Brazil	0	F	2016	North_2024
CAM046876	-18.793889	-52.622779	Brazil	0	M	2016	North_2024
CAM046877	-18.793889	-52.622779	Brazil	0	F	2016	North_2024
CAM046878	-18.793889	-52.622779	Brazil	0	F	2016	North_2024
CAM046880	-18.793889	-52.622779	Brazil	0	M	2016	North_2024
CAM046930	-13.18057219	-58.67108636	Brazil	0	F	2018	North_2024
CAM046940	-13.18057219	-58.67108636	Brazil	0	M	2018	North_2024
CAM046952	-16.3525	-52.046683	Brazil	0	M	2017	North_2024
CAM046953	-16.3525	-52.046683	Brazil	0	F	2017	North_2024
CAM046958	-16.3525	-52.046683	Brazil	0	M	2017	North_2024
CAM046959	-16.3525	-52.046683	Brazil	0	M	2017	North_2024
CAM046961	-16.3525	-52.046683	Brazil	0	F	2017	North_2024
CAM046963	-16.3525	-52.046683	Brazil	0	M	2017	North_2024
CAM046970	-16.3525	-52.046683	Brazil	0	M	2017	North_2024
CAM046973	-16.3525	-52.046683	Brazil	0	F	2017	North_2024
CAM046976	-16.3525	-52.046683	Brazil	0	M	2017	North_2024
CAM046979	-16.3525	-52.046683	Brazil	0	M	2017	North_2024
CAM046982	-16.3525	-52.046683	Brazil	0	M	2017	North_2024
CAM047027	-17.073333	-54.245833	Brazil	0	F	2018	North_2024
CAM047030	-15.558889	-54.779444	Brazil	0	M	2016	North_2024
CAM047163	-12.088614	-45.797573	Brazil	0	M	2016	North_2024
CAM047164	-12.088614	-45.797573	Brazil	0	F	2016	North_2024
CAM047165	-12.088614	-45.797573	Brazil	0	F	2016	North_2024
CAM047167	-12.088614	-45.797573	Brazil	0	M	2016	North_2024
CAM047168	-12.088614	-45.797573	Brazil	0	F	2016	North_2024
CAM047169	-12.088614	-45.797573	Brazil	0	F	2016	North_2024
CAM047170	-12.088614	-45.797573	Brazil	0	M	2016	North_2024
CAM047171	-12.088614	-45.797573	Brazil	0	F	2016	North_2024
CAM047172	-12.088614	-45.797573	Brazil	0	M	2016	North_2024
CAM047173	-12.088614	-45.797573	Brazil	0	M	2016	North_2024
CAM047174	-12.088614	-45.797573	Brazil	0	F	2016	North_2024
CAM047175	-12.088614	-45.797573	Brazil	0	F	2016	North_2024
CAM047224	-11.691111	-46.004722	Brazil	0	M	2020	North_2024
CAM047225	-11.691111	-46.004722	Brazil	0	M	2020	North_2024
CAM047226	-11.691111	-46.004722	Brazil	0	F	2020	North_2024
CAM047227	-11.691111	-46.004722	Brazil	0	F	2020	North_2024
CAM047228	-11.691111	-46.004722	Brazil	0	M	2020	North_2024
CAM047230	-11.691111	-46.004722	Brazil	0	M	2020	North_2024
CAM047231	-11.691111	-46.004722	Brazil	0	M	2020	North_2024
CAM047232	-11.691111	-46.004722	Brazil	0	M	2020	North_2024
CAM047233	-11.691111	-46.004722	Brazil	0	F	2020	North_2024
CAM047235	-13.4321697	-45.4146702	Brazil	0	M	2019	North_2024
CAM047237	-13.4321697	-45.4146702	Brazil	0	M	2019	North_2024
CAM047268	-15.527778	-54.345833	Brazil	0	M	2016	North_2024
CAM047270	-15.527778	-54.345833	Brazil	0	F	2016	North_2024
CAM047271	-15.527778	-54.345833	Brazil	0	M	2016	North_2024
CAM047273	-15.527778	-54.345833	Brazil	0	M	2016	North_2024
CAM047274	-15.527778	-54.345833	Brazil	1	M	2016	North_2024
CAM047279	-15.527778	-54.345833	Brazil	0	M	2016	North_2024
CAM047281	-15.527778	-54.345833	Brazil	0	F	2016	North_2024
CAM047298	-17.570278	-52.555278	Brazil	0	F	2016	North_2024
CAM047299	-17.570278	-52.555278	Brazil	0	M	2016	North_2024
CAM047337	-18.385	-52.625556	Brazil	0	M	2016	North_2024
CAM047344	-17.496944	-51.082222	Brazil	0	M	2016	North_2024
CAM047347	-17.496944	-51.082222	Brazil	0	F	2016	North_2024
CAM047362	-18.239444	-53.070833	Brazil	0	F	2018	North_2024
CAM047390	-17.073333	-54.245833	Brazil	0	F	2018	North_2024
CAM047394	-17.073333	-54.245833	Brazil	0	F	2018	North_2024
CAM047397	-17.073333	-54.245833	Brazil	0	M	2018	North_2024
CAM047433	-23.812778	-47.715834	Brazil	0	F	2017	North_2024
CAM047438	-22.128056	-47.341111	Brazil	0	M	2018	North_2024
CAM047441	-23.812778	-47.715834	Brazil	0	F	2017	North_2024
CAM047445	-21.7525	-47.119444	Brazil	0	F	2016	North_2024
CAM047448	-21.7525	-47.119444	Brazil	0	M	2016	North_2024
CAM047454	-21.7525	-47.119444	Brazil	0	F	2016	North_2024
CAM047456	-21.7525	-47.119444	Brazil	0	M	2016	North_2024
CAM047475	-11.856389	-46.1725	Brazil	0	F	2017	North_2024
CAM047485	-11.856389	-46.1725	Brazil	0	M	2017	North_2024
CAM047522	-12.189722	-45.485833	Brazil	0	F	2018	North_2024
CAM047524	-18.621667	-52.8825	Brazil	0	F	2017	North_2024
CAM047528	-18.621667	-52.8825	Brazil	0	M	2017	North_2024
CAM047534	-18.621667	-52.8825	Brazil	0	F	2017	North_2024
CAM047535	-18.621667	-52.8825	Brazil	0	M	2017	North_2024
CAM047536	-18.621667	-52.8825	Brazil	0	F	2017	North_2024
CAM047623	-15.423056	-54.37	Brazil	0	M	2020	North_2024
CAM047624	-15.423056	-54.37	Brazil	0	F	2020	North_2024
CAM047625	-15.423056	-54.37	Brazil	0	F	2020	North_2024
CAM047626_merged	-15.423056	-54.37	Brazil	0	M	2020	North_2024
CAM047628	-15.423056	-54.37	Brazil	0	F	2020	North_2024
CAM047629	-15.423056	-54.37	Brazil	0	M	2020	North_2024
CAM047631	-15.423056	-54.37	Brazil	0	F	2020	North_2024
CAM047633	-15.423056	-54.37	Brazil	0	F	2020	North_2024
CAM047634	-15.423056	-54.37	Brazil	0	F	2020	North_2024
CAM047639	-15.423056	-54.37	Brazil	1	M	2020	North_2024
CAM047640	-15.423056	-54.37	Brazil	0	M	2020	North_2024
CAM047666	-13.4321697	-45.4146702	Brazil	0	M	2019	North_2024
CAM047671	-13.4321697	-45.4146702	Brazil	0	M	2019	North_2024
CAM047677	-13.4321697	-45.4146702	Brazil	0	M	2019	North_2024
CAM047681	-13.4321697	-45.4146702	Brazil	0	M	2019	North_2024
CAM047683	-13.4321697	-45.4146702	Brazil	0	M	2019	North_2024
CAM047689	-13.687778	-56.027778	Brazil	0	M	2021	North_2024
CAM047692	-13.687778	-56.027778	Brazil	0	F	2021	North_2024
CAM047693	-13.687778	-56.027778	Brazil	0	M	2021	North_2024
CAM047694	-13.687778	-56.027778	Brazil	0	F	2021	North_2024
CAM047697	-13.687778	-56.027778	Brazil	1	M	2021	North_2024
CAM047699	-13.687778	-56.027778	Brazil	1	F	2021	North_2024
CAM047700	-13.687778	-56.027778	Brazil	0	F	2021	North_2024
CAM047703	-13.687778	-56.027778	Brazil	0	M	2021	North_2024
CAM047708	-13.687778	-56.027778	Brazil	0	F	2021	North_2024
CAM047718	-12.471389	-55.671667	Brazil	0	M	2021	North_2024
CAM047723	-12.471389	-55.671667	Brazil	0	M	2021	North_2024
CAM047726	-12.471389	-55.671667	Brazil	0	F	2021	North_2024
CAM047728	-12.471389	-55.671667	Brazil	0	M	2021	North_2024
CAM047729	-12.471389	-55.671667	Brazil	1	M	2021	North_2024
CAM047730	-12.471389	-55.671667	Brazil	1	F	2021	North_2024
CAM047733	-12.471389	-55.671667	Brazil	0	F	2021	North_2024
CAM047738	-18.741111	-52.5575	Brazil	0	M	2021	North_2024
CAM047739	-18.741111	-52.5575	Brazil	0	M	2021	North_2024
CAM047740	-18.741111	-52.5575	Brazil	0	F	2021	North_2024
CAM047741	-18.741111	-52.5575	Brazil	0	F	2021	North_2024
CAM047742	-18.741111	-52.5575	Brazil	0	M	2021	North_2024
CAM047743	-18.741111	-52.5575	Brazil	0	F	2021	North_2024
CAM047745	-18.741111	-52.5575	Brazil	0	F	2021	North_2024
CAM047748	-18.741111	-52.5575	Brazil	0	F	2021	North_2024
CAM047749	-18.741111	-52.5575	Brazil	0	M	2021	North_2024
CAM047753	-18.741111	-52.5575	Brazil	0	M	2021	North_2024
CAM047754	-18.741111	-52.5575	Brazil	0	M	2021	North_2024
CAM047755	-17.073333	-54.245833	Brazil	0	M	2018	North_2024
CAM047850	-11.751111	-45.778056	Brazil	0	F	2021	North_2024
CAM047851	-11.751111	-45.778056	Brazil	0	M	2021	North_2024
CAM047852	-11.751111	-45.778056	Brazil	0	M	2021	North_2024
CAM047854	-11.751111	-45.778056	Brazil	0	F	2021	North_2024
CAM047855	-11.751111	-45.778056	Brazil	0	F	2021	North_2024
CAM047856	-11.751111	-45.778056	Brazil	0	M	2021	North_2024
CAM047857	-11.751111	-45.778056	Brazil	0	M	2021	North_2024
CAM047859	-11.691111	-46.004722	Brazil	0	M	2020	North_2024
CAM047860	-11.691111	-46.004722	Brazil	0	F	2020	North_2024
CAM047864	-11.691111	-46.004722	Brazil	0	F	2020	North_2024
CAM047866	-11.691111	-46.004722	Brazil	0	F	2020	North_2024
CAM047867	-11.691111	-46.004722	Brazil	0	M	2020	North_2024
CAM047868	-11.691111	-46.004722	Brazil	0	F	2020	North_2024
CAM047898	-18.211389	-53.204722	Brazil	0	M	2021	North_2024
CAM047905	-18.211389	-53.204722	Brazil	1	M	2021	North_2024
CAM047907	-18.211389	-53.204722	Brazil	0	M	2021	North_2024
CAM047908	-18.211389	-53.204722	Brazil	0	M	2021	North_2024
CAM047911	-18.211389	-53.204722	Brazil	0	M	2021	North_2024
CAM047912	-18.211389	-53.204722	Brazil	0	F	2021	North_2024
CAM047913	-18.211389	-53.204722	Brazil	0	F	2021	North_2024
CAM047917	-16.483611	-47.913111	Brazil	0	M	2021	North_2024
CAM047919	-16.483611	-47.913111	Brazil	0	M	2021	North_2024
CAM047923	-16.483611	-47.913111	Brazil	0	F	2021	North_2024
CAM047924	-16.483611	-47.913111	Brazil	0	M	2021	North_2024
CAM047927	-16.483611	-47.913111	Brazil	0	F	2021	North_2024
CAM047928	-16.483611	-47.913111	Brazil	0	M	2021	North_2024
CAM047929	-16.483611	-47.913111	Brazil	0	F	2021	North_2024
CAM048025	-18.748333	-52.595556	Brazil	0	F	2017	North_2024
CAM048027	-18.748333	-52.595556	Brazil	0	M	2017	North_2024
CAM048028	-18.748333	-52.595556	Brazil	1	M	2017	North_2024
CAM048029	-18.748333	-52.595556	Brazil	1	F	2017	North_2024
CAM048061	41.9802044864341	-87.9089537400587	North_America	2	M	NA	North_2024
CAM048062	41.9802044864341	-87.9089537400587	North_America	0	M	NA	North_2024
CAM048063	41.9802044864341	-87.9089537400587	North_America	2	M	NA	North_2024
CAM048064	41.9802044864341	-87.9089537400587	North_America	2	M	NA	North_2024
CAM048065	41.9802044864341	-87.9089537400587	North_America	2	M	NA	North_2024
CAM048066	41.9802044864341	-87.9089537400587	North_America	0	M	NA	North_2024
CAM048067	41.9802044864341	-87.9089537400587	North_America	0	M	NA	North_2024
CAM048068	41.9802044864341	-87.9089537400587	North_America	2	M	NA	North_2024
CAM048070	41.9802044864341	-87.9089537400587	North_America	1	M	NA	North_2024
CAM048071	41.9802044864341	-87.9089537400587	North_America	1	M	NA	North_2024
CAM048074	41.9802044864341	-87.9089537400587	North_America	0	M	NA	North_2024
CAM048075	41.9802044864341	-87.9089537400587	North_America	1	M	NA	North_2024
CAM048076	41.9802044864341	-87.9089537400587	North_America	1	M	NA	North_2024
CAM048077	41.9802044864341	-87.9089537400587	North_America	1	M	NA	North_2024
CAM048078	41.9802044864341	-87.9089537400587	North_America	2	M	NA	North_2024
CAM048079	41.9802044864341	-87.9089537400587	North_America	0	M	NA	North_2024
CAM048080	41.9802044864341	-87.9089537400587	North_America	2	M	NA	North_2024
CAM048081	41.9802044864341	-87.9089537400587	North_America	2	M	NA	North_2024
FR0001	42.039122	9.024404	Europe	0	F	2012	Jin_2023
FR0002	42.039122	9.024404	Europe	0	M	2012	Jin_2023
FR0003	42.039122	9.024404	Europe	0	M	2012	Jin_2023
FR0004	42.039122	9.024404	Europe	0	F	2012	Jin_2023
FR0005	42.039122	9.024404	Europe	0	M	2012	Jin_2023
FR0006	42.039122	9.024404	Europe	0	F	2012	Jin_2023
FR0007	42.039122	9.024404	Europe	0	M	2012	Jin_2023
FR0008	42.039122	9.024404	Europe	0	F	2012	Jin_2023
FR0009	42.039122	9.024404	Europe	0	M	2012	Jin_2023
IC0012	20.24	78.06	India	1	M	2005	Jin_2023
IC0017	20.24	78.06	India	0	F	2005	Jin_2023
IS0001	20.24	78.06	India	0	F	2007	Jin_2023
IS0008	20.24	78.06	India	0	F	2005	Jin_2023
JBF4	43.984	87.336	Xinjiang	2	M	2018	Jin_2023
JBF8	44.442	84.939	Xinjiang	2	M	2018	Jin_2023
KEL11	41.147	85.93	Xinjiang	2	F	2018	Jin_2023
KEL12	41.147	80.181	Xinjiang	2	F	2018	Jin_2023
KEL13	41.147	80.181	Xinjiang	2	F	2018	Jin_2023
KEL17	41.147	80.181	Xinjiang	2	F	2018	Jin_2023
KEL18	41.147	80.181	Xinjiang	2	F	2018	Jin_2023
KEL19	41.147	80.181	Xinjiang	2	F	2018	Jin_2023
KEL30	38.425	77.197	Xinjiang	2	M	2018	Jin_2023
KEL4	41.147	85.93	Xinjiang	2	F	2019	Jin_2023
KEL41	38.425	77.197	Xinjiang	1	M	2019	Jin_2023
KEL7	41.147	85.93	Xinjiang	2	M	2018	Jin_2023
MD0006	-19.866667	47.033333	Africa	0	M	2006	Jin_2023
MD0012	-19.866667	47.033333	Africa	0	M	2006	Jin_2023
MD0014	-19.866667	47.033333	Africa	0	F	2006	Jin_2023
MD0015	-19.866667	47.033333	Africa	0	M	2006	Jin_2023
NP0050	38.039	116.708	NE_China	2	F	2013	Jin_2023
NP0056	38.039	116.708	NE_China	1	F	2013	Jin_2023
NP0057	38.039	116.708	NE_China	2	F	2013	Jin_2023
NP0060	38.039	116.708	NE_China	1	F	2013	Jin_2023
NY0004	32.977385	112.512224	E_China	2	M	2013	Jin_2023
NY006	32.977385	112.512224	E_China	2	M	2013	Jin_2023
QL1797	-23.516667	148.15	Australia	0	M	2015	Jin_2023
QL1798	-23.516667	148.15	Australia	0	M	2015	Jin_2023
QL1801	-23.516667	148.15	Australia	0	M	2015	Jin_2023
QL1806	-23.516667	148.15	Australia	0	M	2015	Jin_2023
QL1810	-23.516667	148.15	Australia	0	F	2015	Jin_2023
QL1822	-23.516667	148.15	Australia	0	M	2015	Jin_2023
SA0001	-29.41411	24.1335	Africa	0	M	2003	Jin_2023
SA0002	-29.41411	24.1335	Africa	0	M	2003	Jin_2023
SA0003	-29.41411	24.1335	Africa	0	F	2003	Jin_2023
SA0008	-29.41411	24.1335	Africa	0	F	2003	Jin_2023
SE0051	37.39	-5.99	Europe	0	M	2013	Jin_2023
SE0053	37.39	-5.99	Europe	0	M	2013	Jin_2023
SE0055	37.39	-5.99	Europe	0	M	2013	Jin_2023
SN0045	14.992299	-17.00604	Africa	0	F	2005	Jin_2023
SN0049	14.992299	-17.00604	Africa	0	F	2005	Jin_2023
SN0411	14.992299	-17.00604	Africa	0	F	2005	Jin_2023
TC0004	9.3625	14.910556	Africa	0	F	2006	Jin_2023
TC0014	9.3625	14.910556	Africa	0	M	2006	Jin_2023
TC0017	9.3625	14.910556	Africa	0	M	2006	Jin_2023
TC0018	9.3625	14.910556	Africa	0	F	2006	Jin_2023
TI0001	-9.169181	125.048827	SE_Asia	0	M	2015	Jin_2023
TI0002	-9.169181	125.048827	SE_Asia	0	M	2015	Jin_2023
WA0002	-15.773611	128.738611	Australia	0	M	2014	Jin_2023
WA0010	-15.773611	128.738611	Australia	1	F	2014	Jin_2023
XJ0002	36.9484	116.0017	NE_China	2	F	2012	Jin_2023
XJ0003	36.9484	116.0017	NE_China	0	M	2012	Jin_2023
XJ0004	36.9484	116.0017	NE_China	2	F	2012	Jin_2023
XJ0005	36.9484	116.0017	NE_China	0	F	2012	Jin_2023
